# ITPKB is a conserved regulator of natural killer cell desensitization/education that constrains antitumor immunity

**DOI:** 10.64898/2026.07.12.738073

**Authors:** Yeara Jo, Alexandros Karampatzakis, Seung Won Lee, Alice Peng, Zaina Ghouri, Monsserratt Moya, Elizabeth Andrews, Harrison Sudholz, Chenyu Zhang, Berna Bou Tayeh, Alejandro N. Medina, Jiucheng Ding, Robert A. Saxton, Ziyang Zhang, Yang Shi, Hideho Okada, David H. Raulet

**Affiliations:** Division of Immunology and Molecular Medicine, Department of Molecular and Cell Biology, University of California, Berkeley, Berkeley, CA, USA; Ludwig Institute for Cancer Research, Nuffield Department of Medicine, University of Oxford, Oxford, UK; Department of Chemistry, University of California, Berkeley, Berkeley, CA, USA; Department of Neurological Surgery at University of California, San Francisco, San Francisco, CA, USA; Parker Institute for Cancer Immunotherapy, San Francisco, CA, USA; Helen Diller Family Comprehensive Cancer Center, San Francisco, CA, USA

## Abstract

Natural Killer (NK) cell desensitization induced by persistent stimulation limits durable antitumor immunity, yet the molecular mechanisms governing this dysfunctional state remain poorly defined. To identify conserved regulators of NK cell desensitization, we performed comparative transcriptomic analyses across multiple murine models of persistent activation and dysfunction. This approach defined a shared transcriptional program of desensitization and identified *Itpkb* to be upregulated across multiple distinct contexts. Genetic and pharmacological inhibition of ITPKB enhanced degranulation, cytokine production, and cytotoxicity in both murine and human NK cells under multiple desensitization settings. Mechanistically, ITPKB regulated signaling downstream of persistent activation through the IP_3_/IP_4_ axis, limiting calcium mobilization and NFAT-dependent transcriptional responses in desensitized NK cells. Furthermore, inhibition or deletion of ITPKB enhanced NK-cell mediated tumor control *in vivo* and improved the efficacy of adoptively transferred CAR-NK cells, underscoring the translational potential of targeting this pathway. Together, these findings identify ITPKB as a cell-intrinsic regulator of NK cell desensitization and support targeting the IP_3_/IP_4_ signaling axis to enhance NK cell-mediated antitumor immunity.
