## Supplementary material for "ITPKB is a conserved regulator of natural killer cell desensitization/education that constrains antitumor immunity": Table 1

### Sheet: Sheet1
Table 1. Genes that were upregulated in ≥ 3 desensitization conditions
Gene	CIN	B2m	iono	Ab combo
Mcm6	✔️	✔️	✔️	✔️
Tigit	✔️	✔️	✔️	✔️
Sla	✔️	✔️	✔️
Itpkb	✔️	✔️	✔️
Kcnk5	✔️	✔️	✔️
Pou6f1	✔️	✔️	✔️
Pianp	✔️	✔️	✔️
Pik3r1	✔️	✔️	✔️
Tmcc3	✔️	✔️	✔️
Lpgat1	✔️	✔️	✔️
Plek	✔️	✔️	✔️
Cd27	✔️	✔️	✔️
Tmpo	✔️	✔️		✔️
Serpinb9b	✔️	✔️		✔️
Nav1	✔️	✔️		✔️
Eef1g	✔️		✔️	✔️
Gpsm2	✔️		✔️	✔️
