## Supplementary material for "ITPKB is a conserved regulator of natural killer cell desensitization/education that constrains antitumor immunity": Table 2

### Sheet: Sheet1
Table 2. Genes that were downregulated in ≥ 3 desensitization conditions
Gene	CIN	B2m	iono	Ab combo
S1pr5	✔️	✔️	✔️	✔️
Ly6c2	✔️	✔️	✔️	✔️
Sh2d1b1	✔️	✔️	✔️
Vim	✔️	✔️	✔️
Gadd45g	✔️	✔️	✔️
Itgb2	✔️	✔️	✔️
Epsti1	✔️	✔️	✔️
Cnn2	✔️	✔️	✔️
Anxa1	✔️	✔️	✔️
Ncr1	✔️	✔️	✔️
Plekho2	✔️	✔️	✔️
Efhd2	✔️	✔️	✔️
Slc9a3r1	✔️	✔️	✔️
Lfng	✔️	✔️	✔️
Pim2	✔️	✔️	✔️
Nhsl2	✔️	✔️	✔️
Klrg1	✔️	✔️	✔️
S100a4	✔️	✔️	✔️
Lgals1	✔️	✔️	✔️
Rab37	✔️	✔️		✔️
Arl4c	✔️	✔️		✔️
Niban1	✔️	✔️		✔️
Ifi208		✔️	✔️	✔️
Syne1		✔️	✔️	✔️
H2-Q4		✔️	✔️	✔️
Rgs3	✔️		✔️	✔️
Arhgef2	✔️		✔️	✔️
Adgrg5	✔️		✔️	✔️
Itgam	✔️		✔️	✔️
Slfn8	✔️		✔️	✔️
Hivep3	✔️		✔️	✔️
Prex1	✔️		✔️	✔️
Gpc1	✔️		✔️	✔️
Fgl2	✔️		✔️	✔️
Hs3st3b1	✔️		✔️	✔️
