## Supplementary material for "ITPKB is a conserved regulator of natural killer cell desensitization/education that constrains antitumor immunity": Table 3

### Sheet: Sheet1
Table 3. List of gRNA sequences used
Target	gRNA sequence
Rosa26	ACTCCAGTCTTTCTAGAAGA
Cd4	TCAAAACGATCAAACTGCGA
Itpkb (IDT)	CTTTGGAACTAGCTTAACGT
Itpkb (Editco)	CATGATCACCAGGCTATTGA
	TCTCGCTGCCGCTGGGCCGG
	CCAGGGCTGAAGACGCTGCC
TRAC	GCTGAGAGACTCTAAATCCA
	TCAGGGTTCTGGATATCTGT
ITPKB	TACGAGGTTTGCGCCTCTGG
	ACGGTCGAAAAGGGCGTGCA
